# New insights into the cultivability of human milk microbiota from ingestion to digestion and implications for its immunomodulatory properties

**DOI:** 10.1101/2024.12.11.626747

**Authors:** Charles Le Bras, Alizé Mouchard, Lucie Rault, Marie-Françoise Cochet, Olivia Ménard, Nolwenn Jacquet, Victoria Chuat, Florence Valence, Yves Le Loir, Amandine Bellanger, Amélie Deglaire, Isabelle Le Huërou-Luron, Sergine Even

**Affiliations:** STLO, INRAE, Institut Agro Rennes Angers, Rennes, France; Institut NuMeCan, INRAE, INSERM, Université de Rennes, Saint Gilles, France; CHU Rennes, Pediatric Department, CIC-Inserm 1414, Rennes, France

**Keywords:** Breast milk microbiota, gastrointestinal digestion, bacterial cultivability, bacterial viability, immunomodulatory properties, in vitro digestion

## Abstract

Human milk (HM) microbiota is increasingly studied for its potential health benefits. However, the physiological state of HM bacteria and consequently their effects on gut homeostasis remain a question. This study investigated the physiological state of the HM microbiota by characterizing its cultivable fraction, as it might be at the point of ingestion and assessing the effects of digestion on the cultivability and immunomodulatory properties of six prevalent HM strains. The microbiota of 28 HM samples was analysed by 16S metabarcoding either directly on raw milk (raw milk microbiota, RM) or on the complete cultivable fraction obtained from seven non-selective media (cultivable milk microbiota, CM). Diversity was lower in CM than in RM, with 32 versus 435 genera and a median of 7 versus 69 genera per sample in CM and RM, respectively. CM also showed under-representation of strictly anaerobic genera. Factors like parity and iron or vitamin supplementation affected RM and/or CM. *In vitro* gastrointestinal digestion moderately impacted strain cultivability. However, most strains partially or completely lost their immunomodulatory properties on the monocyte THP1 cell line after digestion, except *a Staphylococcus epidermidis* strain that gained immunomodulatory potential.
