## Supplementary Table S1 for "New insights into the cultivability of human milk microbiota from ingestion to digestion and implications for its immunomodulatory properties"

### Sheet: Feuil1
Supplementary Table S1. Human milk (HM) samples and associated metadata. For each sample, microbiota was determined on raw milk and on the cultivable fraction
HM sample ID	Parity 1	Lactation 2	Lactation week 3	Feeding mode 4	Iron_G 5	Vit_G 6	Iron_BF 7	Vit_BF 8	population on BHIYEc (Log10 cfu/ml) 9		Age (Y)	Height (cm)	Weight (kg)	BMI 10	Diet 11
									aerobiosis	anaerobiosis
20019-1	p	L1	W3	BF	Yes	No	No	No	3.33	4.22	36	162	61.5	23.4	c
20019-2	m	L3	W3	BF	No	No	No	No	3.16	3.36	32	160	67	26.2	c
20019-3	m	L3	W2	BF	Yes	No	Yes	No	3.13	3.04	31	130	75	44.4	c
20019-4	m	L2	W5	BF	Yes	No	No	No	0.7	1.18	28	156	68	27.9	c
20019-6	p	L1	W5	BF	Yes	No	No	No	2.18	2.63	31	166	63	22.9	c
20019-10	p	L1	W4	BF	Yes	Yes	No	Yes	3.43	3.71	29	155	75	31.2	c
20019-11	m	L2	W3	M	Yes	No	No	No	3.28	4.15	32	160	91	35.5	c
20019-12	p	L1	W4	BF	Na	Yes	Na	Yes	3.12	3.96	29	172	63	21.3	c
20019-13	p	L1	W2	BF	Yes	Yes	Yes	No	3.19	3.46	35	170	55	19	c
20019-14	p	L1	W3	BF	Yes	Yes	No	No	3.31	3.44	38	169	59	20.7	c
20019-16	m	L2	W3	BF	Yes	No	No	No	2.35	2.64	34	157	59	23.9	c
20019-17	m	L3	W4	BF	Yes	Yes	No	No	1.6	2.1	37	162	48	18.3	c
20019-18	m	L2	W4	BF	Yes	No	Yes	No	1.93	3.57	35	166	61.5	22.3	c
20019-21	p	L1	W3	BF	Yes	No	No	No	3.26	3.17	25	171	68.5	23.4	c
20019-22	m	L2	W4	BF	No	No	No	No	2.98	3.43	37	162	72	27.4	c
20019-23	p	L1	W3	BF	No	No	No	No	3.5	4.02	30	160	64	25	c
20019-24	p	L1	W2	BF	Yes	Yes	Yes	Yes	3.51	3.79	36	172	65	22	c
20019-25	p	L1	W4	BF	Yes	No	No	No	3.61	3.83	29	168	65	23	v
20019-26	m	L2	W3	BF	No	No	No	No	3.68	3.42	33	173	57	19	v
20019-28	p	L1	W5	BF	No	No	No	No	3.9	3.9	31	160	59	23	c
20019-30	p	L1	W4	P	Yes	No	No	No	4.42	4.6	29	152	55.5	24	c
20019-31	p	L1	W3	BF	No	No	No	Yes	3.76	4.7	38	177	72	23	c
20019-32 12	m	L2	W5	BF	Yes	No	No	No	2.56	2.34	39	172	66	22.3	c
20019-34	p	L1	W3	BF	Yes	No	No	No	2.67	3.21	30	170	57	19.7	v
20019-35	m	L2	W3	BF	Yes	Yes	No	No	na	1.54	32	170	52	18	c
20019-37	m	L2	W3	M	Yes	No	No	Yes	3.4	3.72	30	168	70	24.8	c
20019-40	p	L1	W3	BF	Yes	No	No	Yes	2.78	3.42	30	167	57	20.4	c
20019-41	p	L1	W4	BF	Yes	No	Yes	No	2.72	3.23	21	160	60	23.4	c
1 Parity, p: primiparous; m: multiparous
2 Number of lactation
3 Week of lactation the milk sample was collected
4 Feeding mode : BF: exclusive breastfeeding; P: pumped breastmilk; M: mixed : breasmilk provided at breast or pumped
5 Iron supplementation during gestation
6 Vitamin and Trace element supplementation during gestation
7 Iron supplementation during breasfeeding
8 Vitamin and Trace element supplementation during breastfeeding
9 Bacterial population determined on Brain Heart Infusion medium (BD, Franklin Lakes, NJ, USA) supplemented with 1% yeast extract (Biokar, Pantin, France) and 0.05% L-cysteine-hydrochloride (Sigma-Aldrich, St. Quentin Fallavier, France), following incubation for 48h at 37°C under aerobic or anaerobic conditions (cfu/ml)
10 Body Mass Index
11 Diet consumed by the mother, v: vegetarian, c: "classic"
12 raw milk microbiota was not analysed due to the low amount of milk available for this sample
