## Supplementary Table S3 for "New insights into the cultivability of human milk microbiota from ingestion to digestion and implications for its immunomodulatory properties"

### Sheet: Parity
Supplementary table S3. Differentially abundant taxa in raw milk microbiota (RM) with regard to different factors : parity (multiparous (m) or primiparous (p)), Iron_G (mothers supplemented or not by iron during gestation) and Vit_BF (mothers supplemented or not by vitamins during breastfeeding). Differential analysis was performed with DeSEQ2 following OTU agregation at different taxonomic level…
Phylum	Class	Order	Family	Genus	species	Log2FoldChange1	padj
Deinococcota						-23.64	4.139e-14
Firmicutes	Bacilli					1.679	0.008721
Deinococcota	Deinococci					-23.05	3.575e-13
Acidobacteriota	Blastocatellia	11-24				-23.39	1.775e-13
Actinobacteriota	Actinobacteria	Bifidobacteriales				22.95	5.789e-13
Actinobacteriota	Actinobacteria	PeM15				-23.42	1.775e-13
Myxococcota	Polyangia	Polyangiales	Sandaracinaceae			-23.69	3.622e-14
Proteobacteria	Gammaproteobacteria	Pseudomonadales	Halomonadaceae			23.24	1.124e-16
Proteobacteria	Gammaproteobacteria	Enterobacterales	Pasteurellaceae			21.37	3.901e-11
Bacteroidota	Bacteroidia	Bacteroidales	Prevotellaceae	Prevotella		7.787	0.03463
Bacteroidota	Bacteroidia	Cytophagales	Spirosomaceae	Rudanella		-23.56	8.149e-14
Bacteroidota	Bacteroidia	Sphingobacteriales	Sphingobacteriaceae	Pedobacter		21.53	1.163e-11
Firmicutes	Clostridia	Peptostreptococcales-Tissierellales	Family XI	Finegoldia		23.8	8.149e-14
Proteobacteria	Alphaproteobacteria	Rhizobiales	Rhizobiaceae	Allorhizobium-Neorhizobium-Pararhizobium-Rhizobium		-23.02	2.792e-13
Proteobacteria	Alphaproteobacteria	Sphingomonadales	Sphingomonadaceae	Sphingorhabdus		-22.43	1.095e-12
Proteobacteria	Gammaproteobacteria	Burkholderiales	Oxalobacteraceae	Noviherbaspirillum		7.376	0.04511
Proteobacteria	Gammaproteobacteria	Enterobacterales	Pasteurellaceae	Haemophilus		22.46	1.259e-12
Proteobacteria	Gammaproteobacteria	Pseudomonadales	Halomonadaceae	Halomonas		23.29	2.845e-15
Verrucomicrobiota	Chlamydiae	Chlamydiales	Parachlamydiaceae	Neochlamydia		-24.61	9.106e-15
1 positive log2 fold change = more abondant in p than m
OTU ID	Phylum	Class	Order	Family	Genus	Species	Log2FoldChange1	padj
10	Firmicutes	Bacilli	Lactobacillales	Streptococcaceae	Streptococcus	Multi-affiliation	25.94	2.239e-15
6	Firmicutes	Bacilli	Lactobacillales	Streptococcaceae	Streptococcus	Multi-affiliation	4.019	0.02571
28	Firmicutes	Negativicutes	Veillonellales-Selenomonadales	Veillonellaceae	Veillonella	Multi-affiliation	23.23	1.052e-12
95	Firmicutes	Clostridia	Peptostreptococcales-Tissierellales	Family XI	Finegoldia	Multi-affiliation	23.32	1.052e-12
336	Bacteroidota	Bacteroidia	Cytophagales	Spirosomaceae	Rudanella		-22.54	2.485e-12
162	Proteobacteria	Gammaproteobacteria	Pseudomonadales	Pseudomonadaceae	Pseudomonas	Multi-affiliation	21.97	1.219e-11
126	Proteobacteria	Alphaproteobacteria	Rhodobacterales	Rhodobacteraceae	Tabrizicola	metagenome	-24.07	1.446e-13
2474	Actinobacteriota	Actinobacteria	Corynebacteriales	Corynebacteriaceae	Corynebacterium		20.61	2.855e-10
14	Actinobacteriota	Actinobacteria	Corynebacteriales	Corynebacteriaceae	Corynebacterium	Multi-affiliation	22.7	2.485e-12
306	Actinobacteriota	Acidimicrobiia	Microtrichales	Ilumatobacteraceae	CL500-29 marine group	metagenome	20.86	1.718e-10
304	Patescibacteria	Saccharimonadia	Saccharimonadales	LWQ8			-22.48	2.485e-12
345	Patescibacteria	Parcubacteria	Candidatus Nomurabacteria			Parcubacteria bacterium RAAC4_OD1_1	22.67	2.485e-12
1 positive log2 fold change = more abondant in p than m

### Sheet: Iron_G
Supplementary table S3. Differentially abundant taxa in raw milk microbiota (RM) with regard to different factors : parity (multiparous (m) or primiparous (p)), Iron_G (mothers supplemented or not by iron during gestation) and Vit_BF (mothers supplemented or not by vitamins during breastfeeding). Differential analysis was performed with DeSEQ2 following OTU agregation at different taxonomic level…
Phylum	Class	Order	Family	Genus	Species	Log2FoldChange1	padj
Acidobacteriota	Blastocatellia					23.09	7.501e-17
Cyanobacteria	Vampirivibrionia					21.47	3.414e-08
Phylum	Class	Order				log2FoldChange	padj
Acidobacteriota	Blastocatellia	Blastocatellales				21.15	5.776e-08
Actinobacteriota	Actinobacteria	Actinomycetales				25.45	5.101e-11
Actinobacteriota	Actinobacteria	Bifidobacteriales				21.81	2.432e-08
Actinobacteriota	Actinobacteria	Pseudonocardiales				22.71	1.253e-11
Chloroflexi	Chloroflexia	Thermomicrobiales				21.78	2.432e-08
Patescibacteria	Gracilibacteria	Absconditabacteriales				7.906	0.04109
Patescibacteria	Parcubacteria	Multi-affiliation				8.214	0.005894
Phylum	Class	Order	Family			log2FoldChange	padj
Acidobacteriota	Blastocatellia	Blastocatellales	Blastocatellaceae			20.95	2.018e-07
Bacteroidota	Bacteroidia	Chitinophagales	Chitinophagaceae			7.293	0.02498
Proteobacteria	Alphaproteobacteria	Rhizobiales	Hyphomicrobiaceae			20.83	2.018e-07
Proteobacteria	Gammaproteobacteria	Burkholderiales	Hydrogenophilaceae			22.2	7.89e-13
Phylum	Class	Order	Family	Genus		log2FoldChange	padj
Actinobacteriota	Actinobacteria	Corynebacteriales	Nocardiaceae	Rhodococcus		20.82	2.834e-07
Proteobacteria	Alphaproteobacteria	Sphingomonadales	Sphingomonadaceae	Sphingorhabdus		20.8	2.834e-07
Proteobacteria	Gammaproteobacteria	Burkholderiales	Hydrogenophilaceae	Spirillum		21.78	1.138e-08
1 positive log2Foldchange: more abundant in milk of mothers supplemented by iron during gestation than in milk of mothers not supplemented
OTU ID	Phylum	Class	Order	Family	Genus	Species	Log2FoldChange1	padj
1210	Actinobacteriota	Actinobacteria	Actinomycetales	Actinomycetaceae	Actinomyces	Actinomyces neuii	19.77	1.198e-06
125	Actinobacteriota	Actinobacteria	Corynebacteriales	Corynebacteriaceae	Corynebacterium	Corynebacterium pyruviciproducens ATCC BAA-1742	26.86	1.017e-11
139	Actinobacteriota	Actinobacteria	Corynebacteriales	Corynebacteriaceae	Corynebacterium	Multi-affiliation	21.96	1.537e-09
31	Actinobacteriota	Actinobacteria	Micrococcales	Micrococcaceae	Kocuria	Multi-affiliation	22.51	8.058e-10
52	Actinobacteriota	Actinobacteria	Micrococcales	Micrococcaceae	Rothia	Multi-affiliation	21.28	1.161e-07
895	Bdellovibrionota	Oligoflexia	Oligoflexales	Oligoflexaceae			-23.77	9.056e-10
587	Dependentiae	Babeliae	Babeliales	Vermiphilaceae			-23.93	8.058e-10
748	Patescibacteria	Parcubacteria	Candidatus Kaiserbacteria				-24.09	8.058e-10
167	Patescibacteria	Parcubacteria	Multi-affiliation	Multi-affiliation	Multi-affiliation	Multi-affiliation	29.99	2.763e-14
175	Proteobacteria	Alphaproteobacteria	Rhodobacterales	Rhodobacteraceae	Paracoccus	Multi-affiliation	-11.61	0.02947
267	Proteobacteria	Alphaproteobacteria	Sphingomonadales	Sphingomonadaceae	Sphingomonas	Multi-affiliation	22.18	3.016e-08
235	Proteobacteria	Gammaproteobacteria	Burkholderiales	Hydrogenophilaceae	Spirillum	Spirillum winogradskyi	22.06	3.318e-08
77	Proteobacteria	Gammaproteobacteria	Enterobacterales	Alteromonadaceae	Rheinheimera		23.36	6.718e-13
162	Proteobacteria	Gammaproteobacteria	Pseudomonadales	Pseudomonadaceae	Pseudomonas	Multi-affiliation	21.03	1.65e-07
1 positive log2Foldchange: more abundant in milk of mothers supplemented by iron during gestation than in milk of mothers not supplemented

### Sheet: Vit_BF
Supplementary table S3. Differentially abundant taxa in raw milk microbiota (RM) with regard to different factors : parity (multiparous (m) or primiparous (p)), Iron_G (mothers supplemented or not by iron during gestation) and Vit_BF (mothers supplemented or not by vitamins during breastfeeding). Differential analysis was performed with DeSEQ2 following OTU agregation at different taxonomic level…
Phylum	Class	Order	Family	Genus	Species	Log2FoldChange1	padj
Acidobacteriota						-5.607	0.008513
Bdellovibrionota	Oligoflexia					-8.032	2.261e-05
Myxococcota	Polyangia					-7.004	0.0489
Bdellovibrionota	Oligoflexia	Oligoflexales				-22.03	4.675e-11
Bdellovibrionota	Oligoflexia	0319-6G20				-7.811	0.02457
Bacteroidota	Bacteroidia	Bacteroidales	Prevotellaceae	Prevotella		-21.55	1.579e-09
Firmicutes	Clostridia	Peptostreptococcales-Tissierellales	Family XI	Finegoldia		-21.69	3.481e-08
Planctomycetota	Planctomycetes	Pirellulales	Pirellulaceae	Pirellula		-22.54	5.631e-10
Proteobacteria	Alphaproteobacteria	Caulobacterales	Caulobacteraceae	Phenylobacterium		24.11	5.631e-10
Proteobacteria	Alphaproteobacteria	Sphingomonadales	Sphingomonadaceae	Sphingorhabdus		-20.48	2.198e-07
1 positive log2Foldchange: more abundant in milk of mothers supplemented by vitamins during breastfeeding than in milk of mothers not supplemented
OTU ID	Phylum	Class	Order	Family	Genus	Species	Log2FoldChange1	padj
1210	Actinobacteriota	Actinobacteria	Actinomycetales	Actinomycetaceae	Actinomyces	Actinomyces neuii	-19.51	2.131e-06
125	Actinobacteriota	Actinobacteria	Corynebacteriales	Corynebacteriaceae	Corynebacterium	Corynebacterium pyruviciproducens ATCC BAA-1742	-20.98	2.164e-07
198	Firmicutes	Bacilli	Lactobacillales	Lactobacillaceae	Lactobacillus	Multi-affiliation	-21.45	2.475e-08
478	Firmicutes	Bacilli	Lactobacillales	Streptococcaceae	Streptococcus	Multi-affiliation	-18.43	9.977e-06
95	Firmicutes	Clostridia	Peptostreptococcales-Tissierellales	Family XI	Finegoldia	Multi-affiliation	-22.2	3.626e-08
130	Patescibacteria	Saccharimonadia	Saccharimonadales				-22.4	7.764e-10
562	Proteobacteria	Alphaproteobacteria	Sphingomonadales	Sphingomonadaceae	Multi-affiliation	Multi-affiliation	24.31	6.869e-10
123	Proteobacteria	Gammaproteobacteria	Pseudomonadales	Pseudomonadaceae	Pseudomonas		-20.7	1.17e-07
1259	Verrucomicrobiota	Chlamydiae	Chlamydiales	Simkaniaceae			25.3	1.762e-10
1 positive log2Foldchange: more abundant in milk of mothers supplemented by vitamins during breastfeeding than in milk of mothers not supplemented
