## Supplementary Table S4 for "New insights into the cultivability of human milk microbiota from ingestion to digestion and implications for its immunomodulatory properties"

### Sheet: Parity
Supplementary Table S4. Differentially abundant taxa in cultivable milk microbiota (CM) with regard to different factors : parity (multiparous (m) or primiparous (p)), Iron_G (mothers supplemented or not by iron during gestation) and Vit_BF (mothers supplemented or not by vitamins during breastfeeding). Differential analysis was performed with DeSEQ2 following OTU agregation at different taxonomi…
Phylum	Class	Order	Family	Genus	Species	Log2FoldChange1	padj
Firmicutes	Negativicutes					25.42	8.119e-18
Actinobacteriota	Actinobacteria	Bifidobacteriales				9.124	0.008896
Actinobacteriota	Actinobacteria	Micrococcales				-8.547	0.00514
Actinobacteriota	Actinobacteria	Propionibacteriales				-2.713	0.008896
Firmicutes	Bacilli	Lactobacillales				2.247	0.03285
Firmicutes	Negativicutes	Veillonellales-Selenomonadales				26.61	5.205e-18
Actinobacteriota	Actinobacteria	Bifidobacteriales	Bifidobacteriaceae			9.11	0.02182
Actinobacteriota	Actinobacteria	Micrococcales	Micrococcaceae			-8.583	0.02372
Firmicutes	Negativicutes	Veillonellales-Selenomonadales	Veillonellaceae			26.3	1.975e-17
Actinobacteriota	Actinobacteria	Bifidobacteriales	Bifidobacteriaceae	Bifidobacterium		8.58	0.03086
Actinobacteriota	Actinobacteria	Micrococcales	Micrococcaceae	Kocuria		-28.19	4.101e-20
Firmicutes	Negativicutes	Veillonellales-Selenomonadales	Veillonellaceae	Veillonella		24.75	1.077e-15
1 positive log2 fold change: more abondant in p than m
OTU	Phylum	Class	Order	Family	Genus	Species	Log2FoldChange1	padj
Cluster_10	Firmicutes	Bacilli	Lactobacillales	Streptococcaceae	Streptococcus	Multi-affiliation	24.04	1.565e-13
Cluster_28	Firmicutes	Negativicutes	Veillonellales-Selenomonadales	Veillonellaceae	Veillonella	Multi-affiliation	22.91	2.188e-12
Cluster_408	Firmicutes	Negativicutes	Veillonellales-Selenomonadales	Veillonellaceae	Veillonella		20.15	1.612e-09
Cluster_31	Actinobacteriota	Actinobacteria	Micrococcales	Micrococcaceae	Kocuria	Multi-affiliation	-27.97	1.473e-20
1 positive log2 fold change: more abondant in p than m

### Sheet: Iron_G
Supplementary Table S4. Differentially abundant taxa in cultivable milk microbiota (CM) with regard to different factors : parity (multiparous (m) or primiparous (p)), Iron_G (mothers supplemented or not by iron during gestation) and Vit_BF (mothers supplemented or not by vitamins during breastfeeding). Differential analysis was performed with DeSEQ2 following OTU agregation at different taxonomi…
Phylum	Class	Order	Family	Genus	Species	log2FoldChange1	padj
Actinobacteriota	Actinobacteria	Bifidobacteriales				28.19	7.328e-14
Actinobacteriota	Actinobacteria	Bifidobacteriales	Bifidobacteriaceae			25.6	2.659e-11
Actinobacteriota	Actinobacteria	Bifidobacteriales	Bifidobacteriaceae	Bifidobacterium		30	1.408e-15
Actinobacteriota	Actinobacteria	Micrococcales	Micrococcaceae	Kocuria		29.98	1.408e-15
1 positive log2Foldchange: more abundant in milk cultivable fraction of mothers supplemented by iron during gestation than of mothers not supplemented
OTU	Phylum	Class	Order	Family	Genus	Species	log2FoldChange1	padj
Cluster_31	Actinobacteriota	Actinobacteria	Micrococcales	Micrococcaceae	Kocuria	Multi-affiliation	23.93	1.174e-08
Cluster_407	Firmicutes	Bacilli	Lactobacillales	Lactobacillaceae	Lactobacillus	Multi-affiliation	-23.34	1.174e-08
1 positive log2Foldchange: more abundant in milk cultivable fraction of mothers supplemented by iron during gestation than of mothers not supplemented

### Sheet: Vit_BF
Supplementary Table S4. Differentially abundant taxa in cultivable milk microbiota (CM) with regard to different factors : parity (multiparous (m) or primiparous (p)), Iron_G (mothers supplemented or not by iron during gestation) and Vit_BF (mothers supplemented or not by vitamins during breastfeeding). Differential analysis was performed with DeSEQ2 following OTU agregation at different taxonomi…
Phylum	Class	Order	Family	Genus	Species	log2FoldChange1	padj
Firmicutes	Bacilli	Staphylococcales				-2.853	0.008797
Firmicutes	Bacilli	Staphylococcales	Staphylococcaceae			-2.645	0.009943
Actinobacteriota	Actinobacteria	Micrococcales	Micrococcaceae	Micrococcus		-24.93	4.979e-11
Actinobacteriota	Actinobacteria	Micrococcales	Micrococcaceae	Kocuria		-26.39	5.388e-12
1 positive log2Foldchange = more abundant in milk cultivable fraction of mothers supplemented by vitamins during breastfeeding than of mothers not supplemented
OTU	Phylum	Class	Order	Family	Genus	Species	log2FoldChange1	padj
Cluster_408	Firmicutes	Negativicutes	Veillonellales-Selenomonadales	Veillonellaceae	Veillonella		24.83	9.175e-10
Cluster_15	Actinobacteriota	Actinobacteria	Micrococcales	Micrococcaceae	Micrococcus	Multi-affiliation	-22.64	7.117e-08
1 positive log2Foldchange = more abundant in milk cultivable fraction of mothers supplemented by vitamins during breastfeeding than of mothers not supplemented
